# PlantVarFilter: A Comprehensive Pipeline for Variant Filtering and Genome-Wide Association Analysis in Plant Genomics

**DOI:** 10.1101/2025.07.02.662805

**Authors:** Ahmed Yassin

## Abstract

Genomic variant analysis is fundamental to understanding the genetic basis of phenotypic traits in plants. However, the increasing volume and complexity of variant data pose significant challenges for effective filtering, annotation, and downstream analysis. Here, we present PlantVarFilter, a comprehensive Python-based pipeline designed to facilitate efficient filtering of plant genomic variants, precise gene annotation, and integration with trait data for genome-wide association studies (GWAS). PlantVarFilter supports multiple input formats, including compressed VCF and GFF3 files, enabling scalable processing of large datasets. It implements consequence-based filtering to prioritize biologically relevant variants and provides seamless annotation of variants with gene features and trait associations. The toolkit includes statistical GWAS modules based on t-tests and linear regression models, coupled with automated generation of visual summary plots such as Manhattan plots and variant consequence distributions. Our pipeline aims to empower plant geneticists and breeders with an easy-to-use, extensible framework for variant-trait association analysis, accelerating discovery in agricultural genomics. The current release demonstrates robust performance on real-world plant datasets, highlighting its potential as a valuable resource for the genomics community.
