## Supplementary Data: CSV results from five plant variant filtering test cases for "PlantVarFilter: A Comprehensive Pipeline for Variant Filtering and Genome-Wide Association Analysis in Plant Genomics": gwas_basic_results_arabidopsis.csv

Gene	Mean_Trait_With_Variant	Mean_Trait_Without	P_Value
AT1G01010	4.3	3.858205128205129
AT1G01011	3.92	3.8679487179487184
AT1G01012	4.39	3.8558974358974365
AT1G01013	4.91	3.842564102564103
AT1G01014	3.86	3.86948717948718
AT1G01015	3.86	3.86948717948718
AT1G01016	4.95	3.841538461538462
AT1G01017	4.46	3.8541025641025644
AT1G01018	3.72	3.8730769230769235
AT1G01019	4.33	3.8574358974358973
AT1G01020	3.72	3.8730769230769235
AT1G01021	3.72	3.8730769230769235
AT1G01022	4.15	3.862051282051282
AT1G01023	2.85	3.8953846153846157
AT1G01024	2.97	3.8923076923076927
AT1G01025	3.66	3.874615384615385
AT1G01026	3.39	3.8815384615384616
AT1G01027	4.19	3.861025641025641
AT1G01028	3.46	3.87974358974359
AT1G01029	3.15	3.887692307692308
AT1G01030	4.88	3.8433333333333337
AT1G01031	3.86	3.8694871794871792
AT1G01032	4.04	3.8648717948717954
AT1G01033	3.15	3.887692307692308
AT1G01034	3.67	3.8743589743589744
AT1G01035	4.07	3.8641025641025646
AT1G01036	3.31	3.8835897435897437
AT1G01037	4.23	3.8600000000000003
AT1G01038	3.64	3.875128205128205
AT1G01039	3.82	3.870512820512821
AT1G01040	3.64	3.875128205128205
AT1G01041	5.11	3.8374358974358973
AT1G01042	3.99	3.8661538461538463
AT1G01043	3.37	3.882051282051282
AT1G01044	4.49	3.8533333333333335
AT1G01045	3.27	3.8846153846153846
AT1G01046	4.13	3.862564102564103
AT1G01047	2.82	3.8961538461538465
AT1G01048	3.2	3.886410256410257
AT1G01049	4.12	3.862820512820513
