## Supplementary Data: CSV results from five plant variant filtering test cases for "PlantVarFilter: A Comprehensive Pipeline for Variant Filtering and Genome-Wide Association Analysis in Plant Genomics": gwas_basic_results_wheat.csv

Gene	Mean_Trait_With_Variant	Mean_Trait_Without	P_Value
TraesCS1A01G000100	4.3475	3.749285714285714	0.3043158018511642
TraesCS1B01G000200	3.6525000000000003	3.8485714285714283	0.6581028316319226
TraesCS2D01G000300	3.4875	3.8721428571428573	0.5404777393382235
TraesCS3A01G000400	3.8425	3.8214285714285716	0.9297886278530977
TraesCS4B01G000500	3.7775	3.830714285714286	0.9223080854774585
TraesCS5D01G000600	3.1950000000000003	3.913928571428571	0.12392303622967986
TraesCS6A01G000700	3.8	3.8275	0.9606124712997732
TraesCS7B01G000800	4.49	3.728928571428572	0.16821551807059182
