## Supplementary Data: CSV results from five plant variant filtering test cases for "PlantVarFilter: A Comprehensive Pipeline for Variant Filtering and Genome-Wide Association Analysis in Plant Genomics": gwas_basic_results_zea_mays.csv

Gene	Mean_Trait_With_Variant	Mean_Trait_Without	P_Value
Zm00001d027151	2.5	1.73333333333333	0.002
Zm00001d027152	1.7	1.82222222222222	0.045
Zm00001d027153	3.1	1.66666666666667	0.0005
Zm00001d027154	0.9	1.91111111111111	0.1
Zm00001d027155	1.2	1.87777777777778	0.15
Zm00001d027156	2.8	1.7	0.0001
Zm00001d027157	1.5	1.84444444444444	0.03
Zm00001d027158	2	1.78888888888889	0.06
Zm00001d027159	0.5	1.95555555555556	0.5
Zm00001d027160	1.9	1.8	0.02
